# Synergistic non-neutralizing plasma antibodies to PfRH5 drive potent malaria parasite growth inhibition

**DOI:** 10.64898/2025.12.24.696081

**Authors:** Jeffrey Marchioni, Kirsty McHugh, Jordan R. Barrett, Allison Seeger, Cassandra A. Rigby, Doris Quinkert, Ana Rodrigues, Anna Huhn, Dimitra Pipini, Angela M. Minassian, Jessica Kain, Douglas R. Townsend, Sean A. Knudson, Randall S. MacGill, George Georgiou, Simon J. Draper, Gregory C. Ippolito, Jason J. Lavinder

**Author notes:** Corresponding authors Contacts: J.J.L.; G.C.I.; S.J.D. Authors contributed equally (Jeffrey Marchioni, Kirsty McHugh).

## Abstract

An effective blood-stage vaccine is needed to protect against malaria pre-erythrocytic stage breakthrough. *P. falciparum* reticulocyte-binding protein homolog 5 (PfRH5) has emerged as a promising blood-stage vaccine antigen candidate, reducing parasite growth in humans during malaria challenge and showing field efficacy in children. Here, we characterize the human plasma IgG response to the RH5.1 vaccine candidate at monoclonal resolution, revealing that plasma repertoires are dominated by abundant, non-neutralizing antibodies. Using oligoclonal reconstitution experiments, in which defined pools of recombinant plasma mAbs are reassembled and functionally tested, we map how individual antibody interactions shape parasite growth inhibition activity. This approach allows us to discern which antibodies, within a polyclonal setting, act additively or synergistically, thereby revealing the emergent properties of anti-PfRH5 IgG. We further show that IgG lineages targeting linear epitopes lack neutralizing activity, while non-neutralizing IgG lineages that bind conformational epitopes can exhibit potent, interdependent synergy with each other and with neutralizing mAbs. These synergistic antibodies were identified in the plasma IgG compartments of five volunteers and highlight non-neutralizing PfRH5 epitopes that are critical for polyclonal-mediated growth inhibition. Our findings have broad implications for PfRH5 vaccine immunogen engineering and the role of non-neutralizing antibodies in infectious disease immunity.
