## Supplemental Data 1 for "Synergistic non-neutralizing plasma antibodies to PfRH5 drive potent malaria parasite growth inhibition"

### Sheet: S1
Donor	mAb	% Relative Abundance (Ig-Seq)	CDRH3	CDRL3	Anti-RH5.1?	Epitope Binning Community	Basigin- or CyRPA-Blocker?	kon (M-1s-1)	koff (s-1)	kD (M)	Individual GIA at 0.5 mg/mL (%)	GIA EC50 (µg/mL)
A	pR1	22.7787	IGHV7-81	IGLV3-25	Yes	7	Basigin	419279	0.000913583	2.22159e-09	0	N/A
	pR2	11.7008	IGHV5-51	IGLV3-27	Yes	8	Neither	937236	0.00120983	1.3041e-09	0	N/A
	pR3 (R5.096)	9.22108	IGHV3-53	IGLV3-21	Yes	4a	Neither	866987	6.8421e-05	7.86584e-11	0	N/A
	pR4	8.98452	IGHV5-51	IGKV3-15	Yes	5	CyRPA	476829	0.000306685	6.42901e-10	0	N/A
	pR5	7.7532	IGHV2-70	IGLV3-21	Yes	4d	Neither	3.97587e+06	0.000323099	8.11054e-11	0	N/A
	pR6	3.94267	IGHV5-51	IGLV3-25	Yes	7	Neither	656539	0.000297045	4.53462e-10	0	N/A
	pR7	1.87808	IGHV3-9	IGLV1-40	Yes	2	Basigin	851750	0.000846403	9.94243e-10	85.4	7.9757
	pR8	1.1373	IGHV3-9	IGLV3-21	Yes	2	Neither	370902	0.000256181	7.07964e-10	74.3	25.8747
	pR9	1.09856	IGHV5-51	IGLV3-25	Yes	7	Neither	982136	6.15314e-05	6.29996e-11	2.7	N/A
	pR10	1.03654	IGHV5-51	IGLV1-36	Yes	2	Neither	797731	0.000519884	7.80746e-10	41	10000
	pR11	0.952109	IGHV3-9	IGLV1-40	Yes	2	Basigin	708729	0.00130413	1.84178e-09	70.4	15.1371
	pR12	0.951153	IGHV3-48	IGLV3-10	Yes	7	Basigin	607189	0.000442662	7.29631e-10	1.2	N/A
	pR13 (R5.100)	0.863078	IGHV5-51	IGKV4-1	Yes	2	Neither	264853	6.00144e-05	2.23084e-10	18.9	10000
	pR14	0.788952	IGHV3-15	IGLV3-27	Yes	6	Neither	628146	0.000523675	8.75149e-10	0	N/A
	pR15	0.763096	IGHV3-9	IGLV3-1	Yes	2	Neither	349214	8.75886e-05	2.54305e-10	61.6	37.5456
	pR16	0.733652	IGHV5-51	IGKV4-1	Yes	7	Neither	1.09589e+06	0.000396942	3.52346e-10	0	N/A
	pR17	0.73363	IGHV3-15	IGLV3-27	Yes	6	Neither	471862	0.000205161	4.53754e-10	0	N/A
	pR18 (R5.086)	0.728982	IGHV1-24	IGLV2-23	Yes	2	Neither	742251	0.00104622	1.40381e-09	73	77.8
	pR19	0.694567	IGHV2-70	IGLV3-1	Yes	2	Neither	885972	0.00108542	1.23146e-09	66.3	42.9961
	pR20	0.65962	IGHV4-59	IGLV1-47	Yes	2	Neither	968449	0.000240678	2.78663e-10	92.5	9.26106
	pR21	0.618374	IGHV5-51	IGLV3-25	Yes	8	Neither	483390	8.83942e-05	1.8906e-10	9.1	N/A
	pR22	0.566658	IGHV3-9	IGLV3-25	Yes	5	CyRPA	353879	0.000379544	9.95581e-10	0	N/A
B	pR23	15.1461	IGHV1-69	IGKV3-20	Yes	5	CyRPA	1.09761e+06	0.00160182	1.52599e-09	0	N/A
	pR24	4.55763	IGHV3-7	IGLV3-21	Yes	Unknown	Neither	n.d	n.d	n.d	0	10000
	pR25	4.28086	IGHV4-34	IGKV1-12	Yes	1	Basigin	841896	0.000135953	1.65631e-10	65.3155	486.286
C	pR26	8.87598	IGHV7-81	IGLV6-57	Yes	7	Neither	562547	7.99968e-05	1.46847e-10	0	N/A
	pR27	1.44668	IGHV3-33	IGLV3-25	Yes	8	Neither	n.d	n.d	n.d	0	N/A
	pR28	1.18045	IGHV3-23	IGLV3-1	Yes	3	Neither	629963	0.00142308	2.22023e-09	0	N/A
D	pR29	13.5049	IGHV3-73	IGKV2-24	Yes	6	Neither	n.d	n.d	n.d	0	N/A
	pR30	10.5553	IGHV1-2	IGKV2-24	Yes	Unknown	Neither	n.d	n.d	n.d	0	N/A
	pR31	2.18408	IGHV3-73	IGLV3-25	Yes	7	Basigin	195629	0.000192165	1.10339e-09	0	N/A
E	pR32	19.7809	IGHV4-31	IGKV3-11	Yes	1	Basigin	861654	0.000603452	6.94312e-10	69.8307	216.704
	pR5N1	14.8513	IGHV3-15	IGLV1-47	No	N/A	n.d.	n.d	n.d	n.d	N/A	N/A
	pR33 (R5.239)	10.1482	IGHV3-23	IGLV1-47	Yes	6	Neither	303911	0.000452191	1.50128e-09	0	N/A
	pR34	1.89105	IGHV1-69	IGKV1-5	Yes	5	CyRPA	757558	0.00059885	7.82777e-10	0.769625	N/A
